# Residual cohesin function and PARP1 levels determine PARP inhibitor sensitivity in STAG2-deficient cancers

**DOI:** 10.64898/2026.09.04.749084

**Authors:** Thom M. Molenaar, Zoi Karagiorgou, Sacha Jacobs, Daan L. Tang, Isha Sadal, Martin A. Rooimans, Job de Lange

## Abstract

The STAG1 and STAG2 paralogs are mutually exclusive subunits of cohesin, a large protein complex that controls different aspects of genome organization. Loss-of-function mutations in STAG2 are common in a variety of cancers, and have been associated with increased sensitivity to poly(ADP-ribose) polymerase inhibitors (PARPi). This provides a possible entry point for therapeutic exploitation. However, insights in the underlying mechanism and additional determinants of this sensitivity are currently lacking. Here we show that STAG2-deficient cell lines exhibit variable PARPi sensitivity. While wildtype TP53 enhances PARPi sensitivity in RPE1 cells, STAG2 depletion does not trigger p53 or affect PARPi sensitivity in RPE1-TP53wt cells. PARPi sensitivity is determined by the capacity of STAG1 to compensate for the lack of STAG2. Thus, STAG2 is not uniquely required for the PARPi response, and its loss predominantly sensitizes cells through a general defect in cohesin function. PARP trapping underlies this sensitivity and is strongly influenced by basal PARP1 expression levels and further enhanced by oncogenic signaling. Perturbations in sister chromatid cohesion also enhances PARPi sensitivity, correlating with aggravated cohesion defects and increased chromosome breakage. Mechanistically, cohesin impairment does not appear to compromise repair of nickase-induced DNA lesions, suggesting that cohesin-defective cells are particularly vulnerable to a distinct class of lesions associated with trapped PARP. Together, our findings identify residual cohesin function and PARP1 expression as key determinants of PARPi response and suggest that successful clinical application of PARP inhibitors in STAG2-mutant cancers will require biomarker-guided patient stratification rather than STAG2 mutation status alone.
