## Supplementary Table S1 for "Residual cohesin function and PARP1 levels determine PARP inhibitor sensitivity in STAG2-deficient cancers"

### Sheet: knock-outs
Cell line	KO gene	gRNA delivery method	crRNA/gRNA sequences	gRNA#2 for dual gRNA vectors	Monoclonal or polyclonal	Used in Figure
RPE1 p53KO Tet-Cas9	STAG1	crRNA RNAimax transfection	GATGTGCCGAGTACACCAAG		monoclonal	Figure 1, Figure 4
	STAG2	crRNA RNAimax transfection	AATTCATTGGCGTGTTAGTA		monoclonal	Figure 1, Figure 4, Supp Figure 1, 2, 10
	DSCC1	crRNA RNAimax transfection	TTTCTTGTAGGGTTTAGCGC		monoclonal	Figure 1, Supp Figure 1, 2, 10
	PARP1	crRNA RNAimax transfection	AGCTAGGCATGATTGACCGC		monoclonal	Figure 1, Supp Figure 11
	OR10A7	lentiviral dual gRNA	AGAGGGAAACTTGCATCTCG	AGTGTTAAAACTAGTCACAG	polyclonal	Sup Figure 11
	STAG2 #1	lentiviral dual gRNA	ATACCTTGTGGATAGCATGT	TGGAGATTATCCACTTACCA	polyclonal	Sup Figure 11
	STAG2 #2	lentiviral dual gRNA	AATACTAACCTTGAACCGAC	TTGGAAAACGAGCCAATGAG	polyclonal	Sup Figure 11
	BRCA1 #1	lentiviral dual gRNA	AAGGAGCCAACATAACAGAT	AGAAACCTACAACTCATGGA	polyclonal	Sup Figure 11
	BRCA1 #2	lentiviral dual gRNA	TAACCTGATAAAGCTCCAGC	AGAAACCTACAACTCATGGA	polyclonal	Sup Figure 11
	POLR2L	lentiviral dual gRNA	GCTGCAGGCCGAGTACACCG	CAAGATCGTCGGCAACAAGT	polyclonal	Sup Figure 11
Colo320 Cas9-blast	OR10A7	lentiviral single gRNA	AGAGGGAAACTTGCATCTCG		monoclonal	Figure 1
	STAG1	lentiviral single gRNA	GATGTGCCGAGTACACCAAG		monoclonal	Figure 1
	STAG2	lentiviral single gRNA	AATTCATTGGCGTGTTAGTA		monoclonal	Figure 1
	DSCC1	lentiviral single gRNA	TTTCTTGTAGGGTTTAGCGC		monoclonal	Figure 1
Colo320 TREZ-Cas9	non-targeting	lentiviral dual gRNA	TGTAGATATAGGGTGTCTAC	TCACCTCCGAACGAACACCT	monoclonal	Figure 3
	STAG2	lentiviral dual gRNA	ATACCTTGTGGATAGCATGT	TGGAGATTATCCACTTACCA	monoclonal	Figure 3
	OR10A7	lentiviral dual gRNA	AGAGGGAAACTTGCATCTCG	AGTGTTAAAACTAGTCACAG	polyclonal	Supp Figure 4, 7
	STAG1 #1	lentiviral dual gRNA	GATGTGCCGAGTACACCAAG	TACCTCGACATCCTGAACAC	polyclonal	Supp Figure 4, 7
	STAG1 #2	lentiviral dual gRNA	ACTACTTCAGAAACGCAAAG	GAGATCGATTCAATCATTCTG	polyclonal	Supp Figure 4, 7
	STAG2 #1	lentiviral dual gRNA	ATACCTTGTGGATAGCATGT	TGGAGATTATCCACTTACCA	polyclonal	Supp Figure 4, 7
	STAG2 #2	lentiviral dual gRNA	AATACTAACCTTGAACCGAC	TTGGAAAACGAGCCAATGAG	polyclonal	Supp Figure 4, 7
	POLR2L	lentiviral dual gRNA	GCTGCAGGCCGAGTACACCG	CAAGATCGTCGGCAACAAGT	polyclonal	Supp Figure 4
K562 Cas9-blast	OR10A7	lentiviral single gRNA	AGAGGGAAACTTGCATCTCG		monoclonal	Figure 1, Figure 5, Supp Figure 7
	STAG1	lentiviral single gRNA	GATGTGCCGAGTACACCAAG		monoclonal	Figure 1, Supp Figure 7
	STAG2	lentiviral single gRNA	AATTCATTGGCGTGTTAGTA		monoclonal	Figure 1, Figure 5, Supp Figure 7
	non-targeting	lentiviral dual gRNA	TGTAGATATAGGGTGTCTAC	TCACCTCCGAACGAACACCT	polyclonal	Figure 5, Supp Figure 11
	PARP1	lentiviral dual gRNA	AGCTAGGCATGATTGACCGC	CGATGCCTATTACTGCACTG	polyclonal	Figure 5, Supp Figure 11
	PARP2	lentiviral dual gRNA	CATGCAATGAATTCTACACC		polyclonal	Supp Figure 11
	DSCC1	lentiviral dual gRNA	AGCAGCTGGAGGATGGACAC	ACCTGACAGTCAAAAAGAGA	polyclonal	Supp Figure 11
K562 TREZ-Cas9	OR10A7	lentiviral dual gRNA	AGAGGGAAACTTGCATCTCG	AGTGTTAAAACTAGTCACAG	polyclonal	Supp Figure 4
	STAG1 #1	lentiviral dual gRNA	GATGTGCCGAGTACACCAAG	TACCTCGACATCCTGAACAC	polyclonal	Supp Figure 4
	STAG1 #2	lentiviral dual gRNA	ACTACTTCAGAAACGCAAAG	GAGATCGATTCAATCATTCTG	polyclonal	Supp Figure 4
	STAG2 #1	lentiviral dual gRNA	ATACCTTGTGGATAGCATGT	TGGAGATTATCCACTTACCA	polyclonal	Supp Figure 4
	STAG2 #2	lentiviral dual gRNA	AATACTAACCTTGAACCGAC	TTGGAAAACGAGCCAATGAG	polyclonal	Supp Figure 4
	POLR2L	lentiviral dual gRNA	GCTGCAGGCCGAGTACACCG	CAAGATCGTCGGCAACAAGT	polyclonal	Supp Figure 4
RT112 TREZ-Cas9	non-targeting	lentiviral dual gRNA	TGTAGATATAGGGTGTCTAC	TCACCTCCGAACGAACACCT	monoclonal	Figure 1, Figure 5
	STAG1	lentiviral dual gRNA	GATGTGCCGAGTACACCAAG	TACCTCGACATCCTGAACAC	monoclonal	Figure 1
	STAG2	lentiviral dual gRNA	ATACCTTGTGGATAGCATGT	TGGAGATTATCCACTTACCA	monoclonal	Figure 1, Figure 5
	DSCC1	lentiviral dual gRNA	AGCAGCTGGAGGATGGACAC	ACCTGACAGTCAAAAAGAGA	monoclonal	Figure 1
	PARP1	lentiviral dual gRNA	AGCTAGGCATGATTGACCGC	CGATGCCTATTACTGCACTG	monoclonal	Figure 1, Figure 5
J82 Cas9-blast	non-targeting	lentiviral dual gRNA	TGTAGATATAGGGTGTCTAC	TCACCTCCGAACGAACACCT	polyclonal	Figure 1
	STAG1	lentiviral dual gRNA	GATGTGCCGAGTACACCAAG	TACCTCGACATCCTGAACAC	polyclonal	Figure 1
	STAG2	lentiviral dual gRNA	ATACCTTGTGGATAGCATGT	TGGAGATTATCCACTTACCA	polyclonal	Figure 1
	DSCC1	lentiviral dual gRNA	AGCAGCTGGAGGATGGACAC	ACCTGACAGTCAAAAAGAGA	polyclonal	Figure 1
JMSU-1 Cas9-blast	non-targeting	lentiviral dual gRNA	TGTAGATATAGGGTGTCTAC	TCACCTCCGAACGAACACCT	polyclonal	Figure 1
	STAG1 #1	lentiviral dual gRNA	GATGTGCCGAGTACACCAAG	TACCTCGACATCCTGAACAC	polyclonal	Figure 1
	STAG2 #1	lentiviral dual gRNA	ATACCTTGTGGATAGCATGT	TGGAGATTATCCACTTACCA	polyclonal	Figure 1
	STAG2 #2	lentiviral dual gRNA	AATACTAACCTTGAACCGAC	TTGGAAAACGAGCCAATGAG	polyclonal	Figure 1
	DSCC1	lentiviral dual gRNA	AGCAGCTGGAGGATGGACAC	ACCTGACAGTCAAAAAGAGA	polyclonal	Figure 1
	OR10A7	lentiviral dual gRNA	AGAGGGAAACTTGCATCTCG	AGTGTTAAAACTAGTCACAG	polyclonal	Supp Figure 4
	STAG1 #1	lentiviral dual gRNA	GATGTGCCGAGTACACCAAG	TACCTCGACATCCTGAACAC	polyclonal	Supp Figure 4
	STAG1 #2	lentiviral dual gRNA	ACTACTTCAGAAACGCAAAG	GAGATCGATTCAATCATTCTG	polyclonal	Supp Figure 4
	STAG2 #1	lentiviral dual gRNA	ATACCTTGTGGATAGCATGT	TGGAGATTATCCACTTACCA	polyclonal	Supp Figure 4
	STAG2 #2	lentiviral dual gRNA	AATACTAACCTTGAACCGAC	TTGGAAAACGAGCCAATGAG	polyclonal	Supp Figure 4
	POLR2L	lentiviral dual gRNA	GCTGCAGGCCGAGTACACCG	CAAGATCGTCGGCAACAAGT	polyclonal	Supp Figure 4
Caco-1 Cas9-blast	OR10A7	lentiviral dual gRNA	AGAGGGAAACTTGCATCTCG	AGTGTTAAAACTAGTCACAG	polyclonal	Supp Figure 4
	STAG1 #1	lentiviral dual gRNA	GATGTGCCGAGTACACCAAG	TACCTCGACATCCTGAACAC	polyclonal	Supp Figure 4
	STAG1 #2	lentiviral dual gRNA	ACTACTTCAGAAACGCAAAG	GAGATCGATTCAATCATTCTG	polyclonal	Supp Figure 4
	STAG2 #1	lentiviral dual gRNA	ATACCTTGTGGATAGCATGT	TGGAGATTATCCACTTACCA	polyclonal	Supp Figure 4
	STAG2 #2	lentiviral dual gRNA	AATACTAACCTTGAACCGAC	TTGGAAAACGAGCCAATGAG	polyclonal	Supp Figure 4
	POLR2L	lentiviral dual gRNA	GCTGCAGGCCGAGTACACCG	CAAGATCGTCGGCAACAAGT	polyclonal	Supp Figure 4
UM-UC-3 TREZ-Cas9	non-targeting	lentiviral dual gRNA	TGTAGATATAGGGTGTCTAC	TCACCTCCGAACGAACACCT	polyclonal	Figure 5
	PARP1	lentiviral dual gRNA	AGCTAGGCATGATTGACCGC	CGATGCCTATTACTGCACTG	polyclonal	Figure 5
	BRCA1	lentiviral dual gRNA	AAGGAGCCAACATAACAGAT	AGAAACCTACAACTCATGGA	polyclonal	Figure 5

### Sheet: RfxCas13d knockdowns
Target gene	RfxCas13d gRNA sequence
STAG1 #1	TTCAAGAAAGAAAAGAACCAGCA	note: partial knockdown
STAG1 #2	CTGTCATGAAGAGTCCAGCCAAC
STAG1 #3	GAGTATTAACATTAGACAGGCAC
STAG2 #1	ATCACACAGAATAGTGAAGGCCT
STAG2 #2	CAAATCAAAGTACTGAGGCAACT
STAG2 #3	CAGCTGTATTCATCTCCACCACA
STAG2 #4	TCACACAGAATAGTGAAGGCCTG
RAD21 #1	GGATCATCAAAGATACCGCCATC
RAD21 #2	CAAACTGATAGATTCAGCTCCAG
TP53 #1	CCCAGAATGCAAGAAGCCCAGAC
TP53 #2	TCTGTCATCCAAATACTCCACAC	note: partial knockdown
TP53 #3	CAGAATGCAAGAAGCCCAGACGG
BRCA1 #1	CAAATAACAAGTGTTGGAAGCAG
BRCA1 #2	AGTATCAGTAGTATGAGCAGCAG
BRCA1 #3	CCCAATTCAATGTAGACAGACGT
HygB #1	ACATCGAAGCTGAAAGCACGAGA
HygB #2	CGATCAGAAACTTCTCGACAGAC

### Sheet: miR-E knockdowns
Target	miR-E sequence
non-targeting	AGTCTCCACGCGCAGTACATTA
STAG1 #1	TTCTAAATCAAAATACTGTGGG
STAG1 #2	TTAGAAGAAAATTCACTTAGTA

### Sheet: nSaCas9 gRNAs
Multi-target SaCas9 gRNA	Sequence
106x	CCCAGCACTTTGGGAGGCTGAG
676x	ACTGCACTCCAGCCTGGGCAAC
1540x	AGTCTCACTCTGTCACCCAGGC

### Sheet: CRISPRi knockdowns
Target	gRNA#1	gRNA#2
non-targeting	TGTAGATATAGGGTGTCTAC	TCACCTCCGAACGAACACCT
MAU2 #1	CAAAATGGCGGCTCAGGCGG	GGCCCAGGCTGCGCAGGCCG
MAU2 #2	CGCCTCGGCCTGCGCAGCCT	TGTTGTGGAGGCCAAAATGG
BRCA1	ACTGGGCCCCTGCGCTCAGG	GTGAAGGCCTCCTGAGCGCA
DDX11 #1	AACGCCACTGAGTTAGAAAC	TCCGGCTGCCTTTCACTGAG
DDX11 #2	GCCACTGAGTTAGAAACTGG	GTTCCGGCTGCCTTTCACTG
SPRTN #1	CTGGGGAGCCAGCCTGACGC	TTGGGGTCGCGGCGTAACTG
SPRTN #2	GGGAGCCAGCCTGACGCCGG	GGATCACAGGCGGGGTCCGC

### Sheet: qPCR primers
Primer name	Sequence
qTBP_Fwd1	CGGCTGTTTAACTTCGCTTC
qTBP_Rev1	CACACGCCAAGAAACAGTGA
qSTAG1_Fwd1	GCCGGCCTCCATCTACAAATA
qSTAG1_Rev1	AATCCAGTCATCCACCACGG
qSTAG1_Fwd2	AACTACTGCCCATTCCGATGC
qSTAG1_Rev2	TGTCCATTAGCTCTTCCACGG
qSTAG2_Fwd1	CTTCAGCATGCCATTCGGC
qSTAG2_Rev1	CGTCTGTTCTTTGATGGTGGC
qSTAG2_Fwd2	GAGAACAAACACTGCACACCC
qSTAG2_Rev2	CATCCATGTTACCTGCGTGTT
qKMT5A_Fwd1	ACGTATTTACCGGGCAGTCA
qKMT5A_Rev1	TGTTCCTCGGACTTCATGGC
qKMT5A_Fwd2	AACGTATTTACCGGGCAGTCA
qKMT5A_Rev2	TGGTTTCCCCTGGCATTTGA
qSPRTN_Fwd1	GACAAAGACCGAGAAGGGCA
qSPRTN_Rev1	GTGCTCAGCCCACCAATAGT
qSPRTN_Fwd2	TGTGTTCCATCCGTCTCAGC
qSPRTN_Rev2	TGCCCTTCTCGGTCTTTGTC

### Sheet: Antibodies
Antobody target	Cat nr	Supplier
STAG1	A300-156A	Bethyl
STAG2	A300-159A	Bethyl
RAD21	05-908	MilliporeSigma
α-tubulin	SC-23948	Santa Cruz
β-actin	SC-47778	Santa Cruz
MAU2	ab183033	Abcam
DDX11	ab204788	Abcam
ESCO2	A301-689A	Bethyl
HA	H9658	MilliporeSigma
V5
p53	SC-126	Santa Cruz
BRCA1	07-434	MilliporeSigma
PARP1	#9542	Cell Signaling Technology
p-ERK1/2	SC-7383	Santa Cruz
ERK1/2	#4695	Cell Signaling Technology

### Sheet: Chemicals
Chemical	Cat nr	Supplier
asunaprevir	HY-14434	MedChem Express
camptothecin	S1288	Selleck Chem
cisplatin	S1166	Selleck Chem
doxorubicin	D1515	Sigma-Aldrich
doxycyclin	D9891	Sigma-Aldrich
FEN1-IN-1	HY-123834	MedChem Express
grazoprevir	HY-15298	MedChem Express
illudin S	17451	Cayman Chemical
mitomycin C	11435	Cayman Chemical
nutlin-3	S1061	Selleck Chem
olaparib	HY-10162	MedChem Express
shield-1	HY-112210	MedChem Express
talazoparib	HY-16106	MedChem Express
telaprevir	HY-10235	MedChem Express
temozolomide	HY-17364	MedChem Express
veliparib	HY-10129	MedChem Express
